# Cholesterol sulfate prevents maternal–fetal conflict by locally modulating immune reactivity

**DOI:** 10.1101/2024.10.11.617779

**Authors:** Kenichiro Hirotani, Kazufumi Kunimura, Rae Maeda, Yuki Sugiura, Keisuke Nakata, Masatomo Takahashi, Yoshihiro Izumi, Sayaka Akiyoshi, Keisuke Matsubara, Kenji Morino, Takeshi Iwasaki, Kaori Tanaka, Fadlina Aulia, Kanjiro Miyata, Takanatsu Hosokawa, Takeshi Mori, Yasuyuki Ohkawa, Takeshi Bamba, Hidehiro Toh, Hiroyuki Sasaki, Yoshinao Oda, Takehito Uruno, Kiyoko Kato, Yoshinori Fukui

**Affiliations:** Division of Immunogenetics, Department of Immunobiology and Neuroscience, Medical Institute of Bioregulation, Kyushu University, Fukuoka 812-8582, Japan; Department of Obstetrics and Gynecology, Graduate School of Medical Sciences, Kyushu University, Fukuoka 812-8582, Japan; Multiomics Platform, Center for Cancer Immunotherapy and Immunobiology, Graduate School of Medicine, Kyoto University, Kyoto 606-8501, Japan; Division of Metabolomics, Research Center for Transomics Medicine, Medical Institute of Bioregulation, Kyushu University, Fukuoka 812-8582, Japan; Department of Anatomic Pathology, Graduate School of Medical Sciences, Kyushu University, Fukuoka 812-8582, Japan; Division of Transcriptomics, Medical Institute of Bioregulation, Kyushu University, Fukuoka 812-8582, Japan; Department of Materials Engineering, Graduate School of Engineering, The University of Tokyo, Tokyo 113-8656, Japan; Graduate School of Systems Life Sciences, Kyushu University, Fukuoka 819-0395, Japan; Department of Applied Chemistry, Faculty of Engineering, Kyushu University, Fukuoka 819-0395, Japan; Advanced Genomics Center, National Institute of Genetics, Mishima 411-8540, Japan; Division of Epigenomics and Development, Medical Institute of Bioregulation, Kyushu University; Fukuoka 812-8582, Japan

## Abstract

Although placental mammals are at high risk of maternal–fetal immune conflict, it is unclear how the semi-allogeneic fetus avoids rejection. Cholesterol sulfate (CS) is a bioactive metabolite that inhibits leukocyte migration and activation. This study investigated the roles and cells associated with CS in pregnant mice and humans. CS was sequentially produced by maternal-derived endometrial cells and fetal-derived placental trophoblasts before and after placentation. When mated with allogeneic males, CS-deficient mice showed increased fetal resorption rates under induced placental inflammation. This phenotype disappeared when the activity of the CS-producing enzyme was restored in the placenta. Placental CS levels were reduced in patients with “villitis of unknown etiology.” Thus, we uncovered the spatiotemporal control of CS production and its relevance to local immunosuppression during pregnancy.
