## Supplementary material for "Cholesterol sulfate prevents maternal–fetal conflict by locally modulating immune reactivity": Data S2

### Sheet: heatmap_gene_list
Data S2. DEG genes characterizing each cluster used for heatmap of placental scRNA-seq data
Cluster	Gene symbol
1	Ifitm1
1	Nnat
1	Col14a1
1	Lum
1	Mgp
1	Wnt2
1	Gas6
1	Vcan
1	Mfap4
1	Bgn
2	Pga5
2	Lama1
2	Lamb1
2	Pth1r
2	Hs3st1
2	Lamc1
2	Adamts9
2	Nog
2	Wfdc1
2	Nid1
3	Prl7a2
3	Prl8a9
3	Ceacam11
3	Prl8a8
3	Ceacam12
3	Tpbpb
3	Ceacam14
3	Psg21
3	Creg1
3	Cts3
4	S100g
4	Pgc
4	Atp2b1
4	Usp2
4	Slc4a4
4	Trpv6
4	Car4
4	Epcam
4	Folr1
4	Aqp8
5	Fbn2
5	Col6a3
5	Col6a2
5	Lox
5	Ptn
5	Aspn
5	Col1a1
5	Itm2a
5	Col1a2
5	Col3a1
6	Car2
6	Plac8
6	Ada
6	S100a6
6	Mt2
6	Tmsb10
6	Prl7b1
6	Prl2a1
6	Mt1
6	Gm26917
7	Ctsj
7	Ctsq
7	Cts6
7	Prl2b1
7	Ctsr
7	Prl7d1
7	Prl3b1
7	Ghrh
7	Lepr
7	Hsd17b2
8	Apoe
8	Ifitm3
8	Maf
8	Apod
8	Mest
8	Ace2
8	Isg15
8	Dlk1
8	Cxcl10
9	Ctla2a
9	Ctsk
9	Gpx3
9	4930486L24Rik
9	Cryab
9	Ly6c1
9	Prl8a2
9	Des
9	Inhba
9	S100a8
10	Sin3b
10	Rhox6
10	Rhox12
10	Tubb3
10	Rhox9
10	Fnd3c2
11	Hmgn5
11	Ldoc1
11	Plac1
11	Sct
11	Bex1
11	Krt19
11	Serpinb9d
11	Fthl17a
11	Serpinb9e
12	Lamc2
12	Ccn2
12	Itga6
12	Clu
12	Mucl3
12	Apoa1
12	Tff1
12	Gkn2
12	Gkn1
12	Serpine1
13	Pecam1
13	Egfl7
13	Maged2
13	Cldn5
13	Ptprb
13	Plvap
13	Fbln5
13	Clec14a
13	Tm4sf1
13	Eln
14	Cd320
14	Amot
14	Gjb2
14	Tfrc
14	Arhgef6
14	Hsd11b2
14	Phlda2
15	Myl9
15	Itga1
15	Mylk
15	Tagln
15	Acta2
15	Myh11
15	Tpm2
15	Igfbp7
15	Actg2
15	Igfbp2
16	Serpine2
16	Col18a1
16	Timp1
16	Spp1
16	Tnc
16	Lpl
16	Tcim
16	Igfbp5
17	Hbb-bs
17	Hbb-bt
17	Hba-a2
17	Bpgm
17	Hba-a1
17	Mkrn1
17	Alas2
17	Snca
17	Gypa
17	Gpx1
18	Hdc
18	Ccl4
18	Ccl6
18	Ccl3
18	Ccl9
18	Tyrobp
18	Lilr4b
18	Ier3
18	Rgs1
18	Il1b
19	Ttr
19	Bex4
19	Apob
19	Rbp4
19	Spink1
19	Afp
19	Apoa2
19	Lgals2
19	Trf
	Genes that were in the top 10 genes of multiple clusters were included only in the cluster with the lowest cluster number.
